# Differential regulation of eye specification in *Drosophila* by Polycomb Group (PcG) epigenetic repressors

**DOI:** 10.1101/2024.08.28.610158

**Authors:** Haley E. Brown, Brandon P. Weasner, Justin P. Kumar

## Abstract

During metazoan development, chromatin plasticity and genetic regulation are tightly connected to establish proper tissue fate and patterning. *Drosophila* imaginal discs are excellent models to study these processes as both genetic and mechanical injury can redirect their fate during regeneration. Reducing expression of *Polycomb* (*Pc*) results in the ectopic activation of the wing selector gene *vestigial* (*vg*) which in turn interacts with its DNA-binding partner Scalloped (Sd) – this forces the eye to transform into a wing. Reductions of other PcG members alone does not phenocopy this transformation. However, knocking down *Sex combs on midleg* (*Scm*) or *Scm-related gene containing four mbt domains* (*Sfmbt*) alongside the Pax6 gene *twin of eyeless* (*toy*) enables the eye-to-wing transformation. Using high throughput sequencing we show that *toy-Sfmbt* and *toy-Scm* knockdowns alter expression of wing selector and Hox genes, respectively. These findings provide new insights into how the fate of the eye is specified.

**Author Summary:** Distinct gene sets are differentially expressed in response to the knockdown of Polycomb Group (PcG) members suggesting multiple avenues may exist for the eye to be transformed into a wing.
