## supplemental table 1 for "Differential regulation of eye specification in *Drosophila* by Polycomb Group (PcG) epigenetic repressors"

### Sheet: Sheet1
Genotype	VALIUM #	EAD Phenotype	Pharate Phenotype	Adult Phenotype
DE-GAL4 x UAS-Sce RNAi 67924	20	malformed antennal field with ectopic antp expression, growth in dorsal eye field	N/A	wild-type
DE-GAL4 x UAS-Scm RNAi 55278	20	ectopic antp expression in antennal and eye fields, wing-like outgrowth in dorsal eye field	wing like outgrowth on eye (38.9%) or head does not properly evolute (61.1%)	pharate lethal
DE-GAL4 x UAS-Pc RNAi 33964	20	eye to wing transformation in the dorsal eye field	early pupal lethal	N/A
DE-GAL4 x UAS-Sfmbt RNAi 32473	20	wild-type morphology, minor periopodial ectopic antp expression in eye and antennal fields	WT eye and ocelli, disrupted abdominal patterning	(Escapers) WT eye and ocelli, abnormal wing morphology, disrupted abdominal patterning
DE-GAL4 x UAS-Pho RNAi 42926	20	wild-type morphology, minor periopodial ectopic antp expression in eye and antennal fields	N/A	wild-type
DE-GAL4 x UAS-Calypso 56888	20	small antennal growths, ectopic antp expression in the peripodial of eye and antennal field	N/A	lost head capsule (100%) and bifurcated thorax (60%)
DE-GAL4, toy RNAi x UAS-Sce RNAi 67924	20	diminished eye field with antennal transformations	early pupal lethal	N/A
DE-GAL4, toy RNAi x UAS-Scm RNAi 55278	20	antennal field malformations and eye-to-wing transformation in dorsal eye	wing-like outgrowth on eye (44.4%), head does not evolute properly (44.4%), malformed body (11.1%)	pharate lethal
DE-GAL4, toy RNAi x UAS-Pc RNAi 33964	20	larger eye-to-wing transformation in dorsal eye, dorsal antennal field malformations	early pupal lethal	N/A
DE-GAL4, toy RNAi x UAS-Sfmbt RNAi 28677	20	large eye-to-wing transformations across dorsal EAD	wing-like outgrowth on eye (80%)	N/A
DE-GAL4, toy RNAi x UAS-Pho RNAi 42926	20	wild-type	N/A	slightly disrupted abdominal banding pattern
DE-GAL4, toy RNAi x UAS-Calypso 56888	20	larger antennal growth (than DE alone), ectopic antp expression throughout peripodial of antennal and eye fields, slight growth in dorsal eye field	lost head capsule & growth near eye (57%), head does not properly evolute (42.8%)	pharate lethal
