## supplemental table 3 for "Differential regulation of eye specification in *Drosophila* by Polycomb Group (PcG) epigenetic repressors"

### Sheet: WT EAD v. PcG KD EAD 
Condition	Annotated Upregulated	Annotated Downregulated	CGs Upregulated	CGs Downregulated
Pc + Sfmbt + Scm (n = 105)	Abd-B, Dscam4, Tdc1, ea, tut, upd1, upd2, upd3, y n = 9	ATP6, CCHa2, Cpr92A, Cpr97Ea, Eaat1, Eip93F, Ets65A, GC, Gad1, Gat, Ggamma30A, Gycalpha99B, Hug, IA-1, Muc11A, ND4, Nlg2, Obp44a, Oli, Orct, Rdl, Sh, Syn1, Tsp5D, VAChT, Vglut, alrm, beat-Ia, beat-VI, bru3, cac, cas, fne, fusl, igl, lov, mGluR, mei-218, mmd, nAChRalpha1, nAChRalpha2, pros, sage, swi2, tap, unc79, wor, wry n = 48	CG1136, CG14598, CG14960, 32581, CG4562, CG9514, CR40469, CR46006 n = 8	CG10208, CG11317, CG11425, CG12239, CG12594, CG12926, CG13032, CG13060, CG13796, CG13920, CG14526, CG14669, CG14989, CG18208, CG30172, CG3078, CG31140, CG31663, CG3829, CG40470, CG42265, CG42540, CG42613, CG43085, CG43689, CG43737, CG4409, CG4467, CG5618, CG6123, CG6218, CG7342, CG7587, CG7781, CG8401, CG9509, CG9686, CR43283, CR43767, CR46003 n = 40
Pc + Sfmbt (n= 45)	ATPsynepsilonL, Arc1, Cyp18a1, GNBP2, TrpA1, Ugt86Di n = 6	ChAT, Dh44, Dh44-R2, GILT3, Ktl, Nep4, Oatp58Dc, Slc45-1, Task6, Vsx1, ase, erm, hoe1, lectin-28C, nAChRbeta1, sna, wrapper n = 17	CG13856, CG14798, CG15766, CG31808, CG32241, CG43295, CG5399, CG7173, CR46029 n = 9	CG12607, CG14855, CG16704, CG30059, CG30203, CG31706, CG32432, CG43125, CG43338, CG4476, CG4629, CG9413, CG9650 n = 13
Pc + Scm (n = 164)	Antp, CCKLR-17D3, Cpr11A, Cpr64Aa, Cpr65Ec, Eglp2, Ilp8, Kr, Obp56a, Rh6, SP1173, Spn47C, abd-A, atilla, cad, chinmo, iab-8, nab, rpr, yellow-b n = 20	AANATL2, Arpc3B, C15, Cyp4e2, Dfd, Drep3, E23, Elk, Fst, FucTA, GlcAT-P, GluRIA, GS1, Hasp, Ilp6, LKRSDH, LManI, Lsd-1, Mct1, Mec2, NT5E-2, Ndae1, NimC2, Obp99c, Oct-TyrR, P5cr-2, Ret, Sid, Syt1, TM4SF, Tep1, TkR99D, Tsp42Ek, aay, ac, alpha-Est8, antr, bnl, cn, dati, e(y)2b, ham, lectin-24Db, mthl2, mthl6, mwh, oc, pnr, regucalcin, retinin, srp, stum, tty, yellow-f n = 54	CG10877, CG11029, CG15611, CG15879, CG17104, CG32073, CG32365, CG34247, CG3588, CG4382, CG4991, CG9411, CR44918, CR45566 n = 14	CG10621, CG10660, CG10764, CG10924, CG12009, CG12541, CG13041, CG13064, CG13868, CG14629, CG15282, CG15864, CG16710, CG16799, CG16886, CG17122, CG17646, CG1773, CG17760, CG17855, CG18249, CG18765, CG30046, CG30090, CG30116, CG30148, CG30486, CG31100, CG31324, CG31431, CG31775, CG31778, CG31974, CG32335, CG3246, CG33460, CG33465, CG33494, CG3394, CG34296, CG4250, CG42566, CG42586, CG4259, CG42594,…
Sfmbt + Scm (n = 50)	Hsp70Bb, RpS5b, inaD, mael n = 4	Alk, CYTB, Cyp28d1, Drs, Eaat2, Fbp2, Fer2, GluClalpha, GstE2, Hs3st-B, Ir68a, Lst, Mal-A5, Mco1, Nmdar2, Octbeta1R, Oseg5, Ptr, VGAT, alpha-Est10, beat-Iia, beat-Ic, beat-Va, gce, hll, kn, nAChRalpha6, rad n = 28	CG13840, CG15522, CG33914, CG9925 n = 4	CG12402, CG14853, CG15478, CG2993, CG32373, CG34370, CG3822, CG44098, CG44837, CG5890, CG6125, CG7997, CG8369, CR31451 n = 14
Pc (n = 331)	AOX1, AOX3, AOX4, BBS8, Cht7, Cpr100A, Cpr47Eb, Cpr49Ah, Cyp49a1, Cyp4e1, Cyp9c1, Cyt-c1L, D2hgdh, DCX-EMAP, Dh31-R, Dr, EbpIII, Esyt2, Ets21C, Gbeta76C, GstD3, Gyc32E, Nox, Obp49a, Obp56b, Osi14, Osi15, Phk-3, Pph13, Sox15, Sp212, Su(z)2, Tie, Ude, Ugt35a, amd, ap, euc, fru, grn, l(2)34Fc, mey, natalisin, ninaG, nub, pdm2, pigs, ppk, reb, rib, sda, tey, vg, vvl n = 54	Ance, Ank2, AstC-R1, Awh, B-H1, B-H2, Brd, Cadps, Cep89, Cpr66Cb, Cpr97Eb, Cralbp, DIP-delta, DIP-theta, Dhit, Drgx, E(spl)m5-HLH, E(spl)mgamma-HLH, ETHR, Ect3, Eig71Ee, GABA-B-R1, Glt, Gs2, GstZ2, He, Hexo2, Hsp23, Hsp67Bc, Ilp2, Ilp3, Ilp5, Karl, Lim3, Lkr, MFS9, Mes2, Mid1, NijB, Nlg3, Nlg4, Nna1, Nplp1, Nplp2, Nrk, Oat, Obp99a, Os-C, Osi24, Osi9, PPO1, PPO2, Pde6, Rab26, Rbp, Rdh, Rh4, Sgs1, …	CG10089, CG11125, CG11668, CG11893, CG12164, CG12522, CG12643, CG12688, CG13003, CG13024, CG13053, CG13157, CG13675, CG13692, CG13893, CG14277, CG14304, CG1441, CG14695, CG15239, CG15279, CG15597, CG15673, CG1572, CG1648, CG1698, CG17027, CG17108, CG17350, CG17843, CG30287, CG31103, CG31262, CG31321, CG31391, CG32170, CG33288, CG34276, CG34445, CG3598, CG3746, CG40485, CG42402, CG42514, CG44013, …	CG10131, CG10132, CG10178, CG10467, CG10859, CG11760, CG12310, CG12715, CG12974, CG13033, CG13044, CG13045, CG13051, CG13056, CG13067, CG13203, CG13287, CG13293, CG13560, CG13654, CG13678, CG13707, CG13741, CG13947, CG14566, CG14687, CG15343, CG1537, CG15404, CG15765, CG15822, CG15923, CG16758, CG16957, CG17109, CG17362, CG17364, CG17778, CG18265, CG18335, CG2003, CG2121, CG30345, CG31191, CG3132…
Sfmbt (n = 126)	AGO3, ATP8, BoYB, Dhc98D, HP1D3csd, Lcp65Af, Lcp65Ag1, ND2, ND4L, Osi4, Osi6, PGRP-SB2, Pxt, Rcd-1r, Shawl, SoYB, Zmynd10, bam, cona, corolla, del, dhd, dnd, eIF4E-3, fat-spondin, fs(1)Yb, gd, krimp, lox, ninaC, nos, piwi, ppk13, qin, stops, sut2, vas n = 37	AttA, Calx, Cbp53E, Cyp4g15, DIP-epsilon, DIP-eta, Dop2R, Fer1, Idgf3, Irk3, Kfase, Mdr65, Mip, Mtk, Nep3, Obp56e, Pal2, Picot, Proc, Prx2540-1, Tsp42Eh, beat-IIIb, dpr11, dpr21, dsb, fd59A, jdp, nec, skl n = 29	CG10062, CG11263, CG12721, CG13029, CG13247, CG13465, CG14205, CG1503, CG15599, CG15930, CG17018, CG18131, CG2150, CG30101, CG30427, CG31875, CG33110, CG33509, CG42237, CG42854, CG6026, CG6324, CR40640, CR41544, CR43961, CR44445, CR44489, CR44994, CR45923, CR46119, snRNA:7SK n = 31	CG10361, CG10483, CG10512, CG13229, CG14431, CG15201, CG15209, CG15212, CG15646, CG15651, CG1674, CG16854, CG2082, CG34402, CG42235, CG42260, CG42319, CG42346, CG43729, CG45076, CG4702, CG5217, CG5367, CG6293, CG7368, CG7378, CG7386, CR31781, CR44030 n = 29
Scm (n = 443)	Cpr66D, Cyp4p2, Drsl2, Gr64a, Hr38, Idgf4, Lmx1a, Muc96D, Nep1, Osi7, Pcp, Ssl2, Timp, Yp2, dar1, obst-F, phr, prom n = 18	5-HT1B, Ac3, Ada1-1, Ada2a, Adgf-D, AkhR, Amnionless, Ance-4, Ant2, Apoltp, AsnS, Asph, AttC, Atx-1, Ca-alpha1D, CaMKII, Cirl, ClC-a, Cpr92F, Cyp12c1, Cyp4ac1, Cyp4d2, Cyp4g1, Cyp6a13, Cyp6a22, Cyp6d5, Cyp6g1, DNaseII, Dhc93AB, Dredd, Drsl5, FASN3, Fbp1, Fmo-2, FoxP, Frq1, Gba1b, Gbp2, Gbp3, Gel, GluRIIA, Gbp5, Gr61a, Gycbeta100B, Hand, Hdc, Hf, Hk, Hn, Hr3, Hs3st-A, IP3K2, Idgf5, Ir62a, Ir85a, I…	CG10559, CG12011, CG13073, CG13731, CG14118, CG14300, CG15213, CG15269, CG18278, CG1850, CG3036, CG31683, CG32564, CG34282, CG34325, CG42326, CG42675, CG6044, CG7236, CG7296, CG7365, CG7367, CG7715, CG7991, CG8483, CG9269, CG9747, CG9932, CR45559 n = 29	CG10019, CG10026, CG10195, CG10232, CG10365, CG10472, CG10713, CG10804, CG10947, CG10948, CG10962, CG11034, CG11360, CG11374, CG11619, CG11700, CG11880, CG12105, CG12116, CG12224, CG12344, CG12769, CG12851, CG12896, CG13375, CG13458, CG13516, CG13562, CG13579, CG1358, CG13641, CG13685, CG13699, CG13795, CG13857, CG14285, CG14395, CG14401, CG14591, CG14642, CG1468, CG14688, CG15312, CG15369, CG153…

### Sheet: toyKD EAD v. toyPcG KD
Condition	Annotated Upregulated	Annotated Downregulated	CGs Upregulated	CGs Downregulated
Pc + Sfmbt + Scm (n = 94)	Abd-A, Antp, CCKLR-17D3, Cpr49Ah, Cyp18a1, Dr, Epac, Ets21C, Hsp70Ba, Ilp8, Obp56a, Or19b, Pph13, SP1173, ap, chinmo, ea, euc, mey, upd1, upd2, upd3 n = 22	Ada1-1, Amnionless, Cpr66Cb, Cpr92A, Cyp4ac1, Cyp4g1, Dh44, Elk, Gpb5, He, Ilp2, Ilp6, LKRSDH, Lcp4, Lcp9, PPO1, PPO2, Tep1, ac, alpha-Est10, dib, et, lectin-28C, mthl6, ouib, pnr, swi2, unc79 n = 28	CG12592, CG13643, CG13675, CG13947, CG13982, CG14598, CG15484, CG32581, CG33288, CG4562, CG9514 n = 11	CG10208, CG10467, CG10621, CG11345, CG13060, CG13101, CG15343, CG15547, CG15864, CG16820, CG16886, CG17928, CG31145, CG31174, CG31431, CG32335, CG33333, CG33460, CG33465, CG42694, CG42717, CG43085, CG43156, CG4798, CG5418, CG5618, CG6034, CG9119, CG9184, CG9629, CR43767, CR46003, snoRNA:Psi18S-1377e n = 33
Pc + Sfmbt (n= 51)	AGO3, ATPsynepsilonL, Osi14, Sox15, fat-spondin, nub, rpr, vg, yellow-b n = 9	Acf, Cpr97Ea, Cyp6g2, GILT3, GstE14, GstE2, Ir68a, Obp99a, Os-C, Pkg21D, bab1, cu, jdp, jhamt, nvd, sad, spok, sro n = 18	CG10089, CG11668, CG1688, CG17104, CG18599, CG32073, CG34436, CG34445, CG41284, CG42402, CG43295, CG5399, CG7173, CR44334, CR45131 n = 15	CG12607, CG13678, CG14566, CG4408, CG5217, CG7386, CG8172, snoRNA:Psi28S-2149, snoRNA:Psi28S-2179 n = 9
Pc + Scm (n = 105)	Ama, BBS8, Cpr11A, Cpr64Aa, Cpr65Ec, Cyp4p2, DIP-eta, Kr, Lmx1a, Scr, Spn47C, Ubx, cad, grn, iab-8, skl n = 16	Ance, Arpc3B, C15, Dfd, Karl, LManI, Lsp1gamma, Mco1, ND2, ND4L, NijB, NimB1, Nplp2, P5cr-2, Pde8, SerT, Start1, bnl, bond, gas, hoe1, l(3)mbn, lectin-24Db, mthl2, nAChRbeta3, obst-E, oc, retinin, shakB, spz, spz5, srp n = 32	CG13157, CG13856, CG15236, CG17321, CG32204, CG7236, CG7512, CR44811, CR45559, CR46006 n = 10	CG10131, CG10512, CG1092, CG12224, CG13033, CG13041, CG14629, CG15282, CG15347, CG15919, CG16894, CG17027, CG17646, CG17760, CG18747, CG18765, CG30046, CG30187, CG30486, CG33494, CG3505, CG42255, CG42566, CG4259, CG42711, CG42807, CG42835, CG43125, CG43187, CG43886, CG45081, CG4927, CG5866, CG5882, CG6356, CG7328, CG7497, CG9269, CG9626, CG9743, CR43431, CR43751, CR45175, CR45267, CR45465, scaRNA…
Sfmbt + Scm (n = 63)	GNBP2, Hsp70Bb, Osi4, Osi6, Zmynd10, fs(1)Yb, nos, sim, vas n = 9	Eig71Ee, FASN3, GILT2, Gagr, Lcp1, Oseg5, Pif1A, Sgs1, Sgs3, Sgs5, Sgs7, Sgs8, Thor, Uhg1, Uhg5, zyd n = 16	CG1136, CG15449, CG15522, CG30101, CG30427, CG32564, CG9925, CR44933 n = 8	CG10026, CG13032, CG13641, CG15404, CG2254, CG30090, CG30148, CG31698, CG34279, CG42460, CG43064, CG4822, CG6012, CG6845, CG7402, CG7587, CG7606, CG8112, CG8157, CG8745, CG9509, CR31044, CR43257, CR44024, CR44029, CR45185, CR46194, snoRNA:Me28S-G2703c, snoRNA:Psi28S-3327c, snoRNA:Psi28S-3385a n = 30
Pc (n = 162)	AOX1, Arc1, CecC, Cht5, Cpr100A, Cpr47Ee, Cpr49Ac, CrzR, Cyp6d2, DCX-EMAP, Dh31-R, Eo, Gbeta76C, Gycbeta100B, Irk2, Muc68Ca, Nox, Obp56b, Octbeta3R, PH4alphaSG1, Picot, Su(z)2, Sytbeta, Ugt86Di, b6, erm, insc, kek3, nab, natalisin, ng3, pdm2, ppk, rdgC, tey, vvl n = 36	ATP8, Asph, Awh, Cpr97Eb, Cralbp, E(spl)m5-HLH, E(spl)mgamma-HLH, EbpIII, Gs2, Hand, Hexo2, Hsp67Bc, Ir41a, Lim3, Men, Mmp2, Nplp1, Osi24, Osi9, Pxn, Rbp, Ret, RpS19b, Svn2, Ugt36Bc, alpha-Est5, ato, blanks, cv-d, egr, exu, hig, lab, olf186-M, pgant2, phm, phyl, regucalcin, ru, twit, vkg n = 41	CG10918, CG11000, CG11529, CG11893, CG12826, CG13053, CG13324, CG14237, CG14304, CG14695, CG14850, CG15673, CG1698, CG17134, CG17739, CG18649, CG30195, CG30287, CG32706, CG33226, CG34247, CG42240, CG42514, CG43117, CG4382, CG44013, CG4757, CG7201, CG7924, CG8066, CG8192, CG9360, CG9521, CG9812, CR44922, CR45310, CR45566, pre-rRNA:CR45845 n = 38	CG10280, CG10337, CG11147, CG11170, CG11370, CG11584, CG12290, CG13044, CG13045, CG13067, CG13203, CG13227, CG13559, CG14523, CG14662, CG14669, CG14855, CG15353, CG17109, CG17386, CG30059, CG30154, CG32368, CG3277, CG32816, CG34165, CG34221, CG34331, CG4250, CG43236, CG43338, CG43778, CG4835, CG6055, CG6118, CG7381, CG8008, CG8213, CG8925, CG9150, CR43650, CR43724, CR44127, CR44320, CR44845, CR45…
Sfmbt (n = 106)	BoYb, Cyp6w1, Dhc98D, HP1D3csd, Hasp, Kaz-m1, Lcp65Af, Lcp65Ag1, Mal-A1, Muc96D, Pxt, Rcd-1r, RpS5b, Shawl, SoYb, Tdc1, TrpA1, VepD, bam, cac, cona, corolla, del, dhd, eIF4E-3, gd, krimp, lobo, lox, mael, obst-F, pigs, png, ppk13, qin, rpk, sut2, tut, vilya n = 39	Acp32CD, Alp1, Ance-4, CYTB, Cyp309a1, Hs3st-B, Idgf3, Ilp5, Lectin-galC1, Mal-A6, dpr6, phr6-4, tor n = 13	CG10051, CG10205, CG10559, CG11263, CG12164, CG12721, CG13029, CG13321, CG14205, CG14545, CG1503, CG15599, CG15930, CG16800, CG17018, CG31760, CG31875, CG31955, CG32241, CG33509, CG33914, CG3457, CG42854, CG45002, CG6324, CG7017, CG7715, CG8607, CG8909, CR43961, CR44445, CR45923, CR45926, CR46029, CR46119 n = 35	CG13731, CG15203, CG1537, CG1552, CG16710, CG2003, CG32115, CG3270, CG33687, CG6201, CG6293, CG6426, CG8080, CG9040, CR43626, CR44030, CR44291, CR45812, snoRNA:Me28S-A2113 n = 19
Scm (n = 538)	Cpr66D, Cyp4p1, Cyp6a17, Gr64a, Hr38, Hsp68, Hsp70Bbb, Hsp70Bc, Idgf4, Ktl, Muc91C, ND6, Nep1, Oseg2, Osi7, Pcp, abd-A, atilla, beat-IIb, dar1, gcm, inaD, l(2)34Fc, phr, prom, pst, sNPF, stl, y n = 29	5-HT1A, 5-HT7, AANATL2, Ac3, Ada2a, Adar, AhcyL2, Ance-2, Ance-3, Ant2, AttB, AttC, CCHa2, CREG, CaMKI, CaMKII, CarT, Cib2, Cirl, Clect27, CngA, Cpr56F, Cpr65Aw, Cubn, Cyp313b1, Cyp4ae1, Cyp4d1, Cyp4d2, Cyp4e2, Cyp6a14, Cyp6d5, DIP-alpha, DIP1, DNaseII, Dat, Dhc36C, Dredd, Drep3, Drs, Drsl5, Dyrk3, Est-P, Ets98B, Fbp1, Fbp2, Fer2, Fmo-2, FoxP, FucTB, GC, Gad1, Gbp3, Gel, GlcAT-P, GluCalpha, GluRI…	CG11594, CG13840, CG14118, CG15537, CG18278, CG18404, CG1850, CG2187, CG3036, CG31683, CG31705, 32365, CG32783, CG3588, CG42326, CG4721, CG7135, CG7367, CR31144, CR40469, CR40640, CR41544, CR44114, CR44294, CR44918, CR45822, CR45835, CR45874, RNaseMRP:RNA, snRNA:7SK, snRNA:U12:73B n = 31	CG10472, CG10660, CG10738, CG10764, CG10864, CG10948, CG10962, CG11034, CG11317, CG11360, CG11425, CG11459, CG11619, CG11854, CG11880, CG12116, CG12825, CG12974, CG13086, CG13285, CG13315, CG13360, CG13375, CG13516, CG13606, CG13699, CG13796, CG13868, CG13900, CG14103, CG14258, CG14260, CG14285, CG14395, CG14401, CG14456, CG14461, CG1468, CG14694, CG14989, CG15080, CG15312, CG15369, CG15385, CG15…
